# A plasma membrane-associated glycolytic metabolon is functionally coupled to K_ATP_ channels in pancreatic α and β cells from humans and mice

**DOI:** 10.1101/2022.10.06.511200

**Authors:** Thuong Ho, Evgeniy Potapenko, Dawn B. Davis, Matthew J. Merrins

## Abstract

The ATP-sensitive K^+^ channel (K_ATP_) is a key regulator of hormone secretion from pancreatic islet endocrine cells. Using direct measurements of K_ATP_ channel activity in pancreatic β cells and the lesser-studied α cells, from both humans and mice, we demonstrate that a glycolytic metabolon locally controls K_ATP_ channels on the plasma membrane. The two ATP-consuming enzymes of upper glycolysis, glucokinase and phosphofructokinase, generate ADP that activates K_ATP_. Substrate channeling of fructose 1,6-bisphosphate through the enzymes of lower glycolysis fuels pyruvate kinase, which directly consumes the ADP made by phosphofructokinase to raise ATP/ADP and close the channel. We further demonstrate the presence of a plasma membrane NAD^+^/NADH cycle, whereby lactate dehydrogenase is functionally coupled to glyceraldehyde-3-phosphate dehydrogenase. These studies provide direct electrophysiological evidence of a K_ATP_-controlling glycolytic signaling complex and demonstrate its relevance to islet glucose sensing and excitability.

**Graphical abstract:** Ho *et al*. demonstrate that the enzymes of glycolysis, as well as lactate dehydrogenase, form a plasma membrane-associated metabolon with intrinsic ATP/ADP and NAD^+^/NADH cycles. The subcellular location of this signaling complex allows both ATP-consuming and ATP-producing enzymes to locally control the activity of ATP-sensitive K^+^ channels in pancreatic α and β cells from humans and mice.

**Highlights:**

- K_ATP_ channels are regulated by a glycolytic metabolon on the plasma membrane.
- Substrate channeling occurs between the consecutive enzymes of glycolysis.
- Upper glycolysis produces ADP that is used directly by lower glycolysis to make ATP.
- LDH and GADPH facilitate a plasma membrane-associated NAD^+^/NADH redox cycle.
