## Supplementary material for "A plasma membrane-associated glycolytic metabolon is functionally coupled to K_ATP_ channels in pancreatic α and β cells from humans and mice": List of human donors

### Sheet: Sheet1
RRID	Age	Sex	BMI	HbA1c (%)	Diabetic
SAMN19796386	40	Male	31.7	5.4	No
SAMN19918921	39	Male	27.5	5.6	No
SAMN20170217	9	Male	18.1	N/A	No
SAMN20398597	59	Female	26.4	4.8	No
SAMN20929980	29	Male	26	4.8	No
SAMN21362061	42	Male	29.9	4.8	No
SAMN21362088	41	Male	33.6	5.6	No
N/A	46	Male	39.5	5.6	No
SAMN21032331	40	Male	27.4	5.7	No
SAMN21244110	53	Male	31.1	5.9	No
SAMN22441940	32	Male	26.6	5.9	No
SAMN22979838	44	Male	34.9	5.4	No
SAMN23011608	70	Male	31.5	5.3	No
SAMN23491186	60	Female	25.9	5.4	No
SAMN23245917	54	Female	26.8	5.7	No
SAMN25221445	52	Male	35.8	5.8	No
SAMN25245924	74	Female	30.7	4.3	No
SAMN25835750	49	Male	24.4	4.8	No
SAMN26419385	50	Female	24.2	5.7	No
