## Supplementary material for "A plasma membrane-associated glycolytic metabolon is functionally coupled to K_ATP_ channels in pancreatic α and β cells from humans and mice": Excised patch clamp frequency and duration statistics

### Sheet: Sheet1
		Frequency		Duration
		β cells	α cells	β cells	α cells
Figure 1	Mouse PK	0.34 (0.19), normalized, 1.16 (0.18), 0.84 (0.23), 0.79 (0.32)	0.12 (0.04), normalized, 0.63 (0.09), 0.56 (0.12), 0.46 (0.09)	0.51 (0.09), normalized, 0.94 (0.12), 0.97 (0.25), 1.04 (0.37)	0.86 (0.18), normalized, 1.21 (0.11), 1.08 (0.14), 1.63 (0.38)
	Mouse PGM-ENO-PK	0.15 (0.06), normalized, 0.86 (0.19)	0.25 (0.09), normalized, 1.63 (0.67), 1.39 (0.76), 1.09 (0.51)	0.48 (0.10), normalized, 1.01 (0.14)	0.61 (0.15), normalized, 1.34 (0.36), 1.46 (0.32), 1.42 (0.48)
	Mouse ALDO-to-PK	0.35 (0.19), normalized, 0.47 (0.13)	0.17 (0.10), normalized, 1.11 (0.17)	0.71 (0.15), normalized, 0.96 (0.16)	0.68 (0.17), normalized, 1.09 (0.12)
	Human ALDO-to-PK	0.23 (0.08), normalized, 0.76 (0.18)	0.06 (0.02), normalized, 0.95 (0.15)	0.50 (0.11), normalized, 0.98 (0.17)	0.84 (0.25), normalized, 1.2 (0.36)
Figure 2	Mouse PFK	normalized, 3.16 (0.11)	normalized, 4.62 (0.10)	normalized, 1.10 (0.10)	normalized, 1.31 (0.05)
	Human PFK	normalized, 1.63(0.14)	normalized, 1.78 (0.13)	normalized, 1.19(0.04)	normalized, 1.23 (0.20)
	Mouse GK	normalized, 4.62 (0.10)	normalized, 1.10 (0.02)	normalized, 1.31 (0.05)	normalized, 1.00 (0.14)
	Human GK	normalized, 2.89 (0.08)	normalized, 2.26 (0.10)	normalized, 1.12 (0.07)	normalized, 1.10 (0.08)
Figure 3	Mouse LDH and GAPDH	0.01 (0.003), normalized, 0.12 (0.04)	0.47 (0.31), normalized, 0.85 (0.13)	0.42 (0.10), normalized, 1.00 (0.40)	0.27 (0.04), normalized, 0.94 (0.25)
	Human LDH and GAPDH	0.13 (0.04), normalized, 0.69 (0.08)	0.18 (0.07), normalized, 0.66 (0.13)	0.59 (0.23), normalized, 0.76 (0.11)	0.63 (0.20), normalized, 0.75 (0.07)
	Mouse PFK and PK	normalized, 3.01 (0.66), 2.48 (1.11)	normalized, 10.25 (2.92), 11.81 (3.54)	normalized, 1.46 (0.37), 2.83 (1.53)	normalized, 1.30 (0.13), 1.36 (0.18)
	Human PFK and PK	normalized, 1.70 (0.36), 1.30 (0.29)	normalized, 5.53 (1.89), 1.84 (0.56)	normalized, 1.17 (0.15), 1.08 (0.23)	normalized, 1.13 (0.18), 1.12 (0.23)
Supplemental Figure S2	Mouse Oxphos versus PK	0.22 (0.08), normalized, 1.14 (0.18), 0.53 (0.09)	0.12 (0.03), normalized, 0.94 (0.10), 0.56 (0.13)	1.22 (0.37), normalized, 1.66 (0.30), 2.15 (0.81)	0.74 (0.27), normalized, 0.88 (0.06), 1.02 (0.17)
	Mouse PK in oligomycin	0.18 (0.05), normalized, 0.65 (0.12), 0.47 (0.11)	0.04 (0.01), normalized, 0.64 (0.13), 0.57 (0.13)	0.71 (0.16), 1.15 (0.16), 0.90 (0.19)	0.41 (0.13), normalized, 0.96 (0.06) 0.86 (0.10)
Supplemental Figure S3	Mouse Lactate and LDH	normalized, 1.12 (0.21), 0.82 (0.11)	normalized, 2.50 (0.76), 0.87 (0.22)	normalized, 1.27 (0.20), 1.40 (0.20)	normalized, 3.60 (1.20), 0.85 (0.20)
	Human Lactate and LDH	0.61 (0.17), normalized, 2.12 (0.39), 2.12 (0.45)	0.33 (0.13), normalized, 2.00 (0.37), 3.30 (1.20)	1.17 (0.20), normalized, 1.91 (0.65), 1.26 (0.21)	0.80 (0.10), normalized, 1.40 (0.21), 1.00 (0.09)
Supplemental Figure S4	Mouse PK and lactate	N/A	0.13 (0.07), normalized, 0.62 (0.25), 1.06 (0.28)	N/A	0.45 (0.07), normalized, 0.59 (0.13), 0.64 (0.11)
	Mouse PK and LDH	N/A	0.23 (0.10), normalized, 0.53 (0.11), 0.41 (0.15)	N/A	0.44 (0.12), normalized, 0.54 (0.09), 0.66 (0.19)
	Mouse LDH	N/A	normalized, 1.38 (0.29), 1.27 (0.33)	N/A	normalized, 1.11 (0.19), 0.91 (0.10)
